# Understanding the Global Spread of Artemisinin Resistance: Insights from over 100K *Plasmodium falciparum* Samples

**DOI:** 10.1101/2024.08.23.609367

**Authors:** Andrew J. Balmer, Nina F. D. White, Eyyüb S. Ünlü, Chiyun Lee, Richard D. Pearson, Jacob Almagro-Garcia, Cristina V. Ariani

**Author notes:** These authors contributed equally to this work (Andrew J. Balmer, Nina F. D. White, Eyyüb S. Ünlü).

## Abstract

Artemisinin partial resistance (ART-R) in *Plasmodium falciparum* is one of the most pressing threats to global malaria control. Over the last two decades, ART-R has spread widely across Southeast Asia, compromising public health strategies and hindering elimination efforts. As of 2024, ART-R has now emerged in East Africa, with the potential to dramatically increase human mortality in the region. Mitigating the spread of ART-R requires detailed genomic surveillance of point mutations in the *kelch13* gene, the primary determinant of resistance to artemisinin derivatives. Although extensive surveillance data on these markers is available, it is distributed across many literature studies and open databases. In this literature review, we aggregate publicly available spatiotemporal data for 112,933 *P. falciparum* samples between 1980 – 2023 into a single resource, providing the most comprehensive overview of *kelch13* markers to date. By synthesising insights from these samples over a global scale, we outline the history and current status of *kelch13* mutations associated with ART-R, with particular reference to their emergence in Southeast Asia and recent emergence in East and Northeast Africa. Concerningly, we find their recent increases in frequency in these areas of Africa are comparable to those observed in Southeast Asia 10-15 years ago. We review several factors that may influence the spread of ART-R going forwards, such as fitness costs, treatment strategies, and local epidemiological dynamics, before articulating possible scenarios on how resistance may spread in Africa in coming years. In summary, this review provides a unified, comprehensive account of how the situation of ART-R has unfolded globally so far, highlighting insights both for researchers in the field and public health bodies which aim to reduce its negative effects. More broadly, we highlight the critical role genomic surveillance has had, and will continue to have in combating the spread of ART-R.
