## Supplementary data 2 for "Understanding the Global Spread of Artemisinin Resistance: Insights from over 100K *Plasmodium falciparum* Samples"

	Marker	SA	AF-W	AF-C	AF-N	AF-NE	AF-E	AF-S	AS-W	AS-S-E	AS-S-FE	AS-SE-W	AS-SE-E	OC	Total
0	3D7_REF	4651	24440	10125	9	10518	11701	6295	1080	4138	2507	12163	6795	2152	96574
1	A427S	0	0	1	0	0	0	0	0	0	0	0	0	0	1
2	A476S	0	1	0	0	0	0	0	0	0	0	0	0	0	1
3	A481C	0	1	0	0	0	0	0	0	0	0	0	0	0	1
4	A481H	0	0	0	0	0	0	0	0	0	0	1	0	0	1
5	A481T	0	3	0	0	0	0	0	0	0	0	1	0	1	5
6	A481V	0	0	0	0	0	0	0	0	0	0	12	12	0	24
7	A486S	0	0	0	0	1	1	0	0	0	0	0	0	0	2
8	A486V	0	0	0	0	0	0	0	0	0	0	0	1	0	1
9	A504G	0	0	0	0	0	1	0	0	0	0	0	0	0	1
10	A504T	1	0	0	0	0	1	0	0	0	0	0	0	0	2
11	A504V	0	1	0	0	0	0	1	0	0	0	0	0	0	2
12	A529T	0	0	0	0	0	0	0	0	0	0	1	0	0	1
13	A557S	0	7	21	0	0	0	0	0	0	0	0	0	0	28
14	A569G	0	2	0	0	0	0	0	0	0	0	0	0	0	2
15	A569S	0	1	1	0	1	2	0	0	0	0	0	0	0	5
16	A569T	0	0	3	0	0	1	0	0	0	0	0	0	0	4
17	A569V	0	0	1	0	8	0	0	0	0	0	0	0	0	9
18	A578D	0	0	0	0	0	0	0	0	0	0	1	0	0	1
19	A578K	0	2	0	0	0	0	0	0	0	0	0	0	0	2
20	A578L	0	2	0	0	0	0	0	0	0	0	0	0	0	2
21	A578P	0	0	0	0	0	0	1	0	0	0	0	0	0	1
22	A578S	0	81	40	0	73	76	12	0	4	8	2	0	0	296
23	A578T	0	0	2	0	0	0	0	0	0	0	0	0	0	2
24	A578V	0	0	0	0	0	1	0	0	0	0	0	0	0	1
25	A617S	1	0	0	0	0	0	0	0	0	0	0	0	0	1
26	A617T	0	10	1	0	1	0	0	0	0	0	0	0	0	12
27	A621G	0	1	0	0	0	0	0	0	0	0	0	0	0	1
28	A621S	0	0	0	0	1	0	0	0	0	0	0	0	0	1
29	A621V	0	0	0	0	0	0	0	0	0	0	1	0	0	1
30	A626E	0	0	0	0	0	1	0	0	0	0	0	0	0	1
31	A626P	0	1	0	0	0	0	0	0	0	0	0	0	0	1
32	A626S	0	0	0	0	1	1	0	0	0	0	1	0	0	3
33	A626T	0	2	0	0	0	0	0	0	0	0	0	0	0	2
34	A627S	0	2	0	0	0	0	0	0	0	0	0	0	0	2
35	A675T	0	0	0	0	1	0	0	0	0	0	0	0	0	1
36	A675V	0	0	0	0	292	14	0	0	4	0	95	0	0	405
37	A676D	0	0	0	0	0	0	0	0	0	0	44	0	0	44
38	A676S	0	10	0	0	0	0	0	0	0	0	0	0	0	10
39	A676V	0	0	0	0	0	5	0	0	0	0	0	0	0	5
40	A724P	0	0	0	0	13	0	0	0	0	0	0	0	1	14
41	C447R	0	0	0	0	0	0	0	0	0	0	2	0	0	2
42	C447S	0	0	0	0	0	0	0	0	0	0	2	0	0	2
43	C469F	0	0	3	0	81	16	0	0	0	0	17	13	0	130
44	C469R	0	1	0	0	0	0	0	0	0	0	0	0	0	1
45	C469Y	0	0	1	0	300	1	0	0	0	0	15	7	0	324
46	C473S	0	1	0	0	0	0	0	0	0	0	0	0	0	1
47	C473Y	0	0	1	0	0	0	0	0	0	0	0	0	0	1
48	C532S	0	7	1	0	4	0	0	0	0	0	0	0	0	12
49	C532W	0	0	0	0	0	1	1	0	0	0	0	0	0	2
50	C532Y	0	0	1	0	0	0	0	0	0	0	0	0	0	1
51	C533A	0	0	0	0	0	1	0	0	0	0	0	0	0	1
52	C542G	0	0	0	0	0	0	1	0	0	0	0	0	0	1
53	C542R	0	0	0	0	0	1	0	0	0	0	0	0	1	2
54	C542W	0	3	0	0	0	0	0	0	0	0	0	0	0	3
55	C542Y	0	6	0	0	0	0	0	0	0	0	1	0	0	7
56	C580F	0	0	1	0	0	0	0	0	0	0	3	0	0	4
57	C580Y	19	7	0	0	0	0	0	0	0	0	1614	5657	10	7307
58	D353Y	0	0	0	0	0	0	0	0	0	0	0	5	0	5
59	D397N	0	0	1	0	0	0	0	0	0	0	0	0	0	1
60	D399N	0	0	0	0	0	1	0	0	0	0	0	0	0	1
61	D452E	0	0	0	0	0	0	0	0	0	0	3	0	0	3
62	D462N	0	0	1	0	0	0	0	0	0	0	0	0	0	1
63	D464E	0	1	0	0	0	0	0	0	0	0	0	0	0	1
64	D464H	0	0	0	0	0	5	1	0	0	0	0	0	0	6
65	D464N	0	2	3	0	0	0	0	0	0	0	0	0	0	5
66	D464Y	0	0	0	0	0	3	1	0	0	0	0	1	0	5
67	D501G	0	2	0	0	0	0	0	0	0	0	0	0	0	2
68	D501N	0	2	0	0	0	0	0	0	0	0	0	0	0	2
69	D512N	0	0	0	0	0	0	1	0	0	0	0	0	0	1
70	D516A	0	0	1	0	0	0	0	0	0	0	0	0	0	1
71	D516E	0	0	1	0	0	0	0	0	0	0	0	0	0	1
72	D516Y	0	0	0	0	0	0	0	0	0	0	2	0	0	2
73	D547G	0	1	0	0	0	0	0	0	0	0	0	0	0	1
74	D559N	0	2	0	0	0	0	0	0	0	0	0	0	0	2
75	D584E	0	0	2	0	0	4	0	0	0	0	0	0	0	6
76	D584I	0	1	0	0	0	0	0	0	0	0	0	0	0	1
77	D584N	0	1	0	0	0	0	0	0	0	0	0	0	0	1
78	D584V	0	0	0	0	0	0	0	0	0	0	0	17	0	17
79	D584Y	0	0	0	0	0	2	0	0	0	0	0	0	0	2
80	D641G	0	0	1	0	0	0	0	0	0	0	0	0	0	1
81	D641N	0	0	0	0	0	0	2	0	0	0	0	0	0	2
82	D648H	0	0	0	0	0	1	0	0	0	0	0	0	0	1
83	D648N	0	1	0	0	0	0	0	0	0	0	0	0	0	1
84	D648Y	0	1	0	0	0	0	0	0	0	0	0	0	0	1
85	D680N	0	1	1	0	0	0	0	0	0	0	0	0	0	2
86	E433D	0	1	1	0	1	3	0	0	0	0	0	0	0	6
87	E455G	0	2	0	0	0	0	0	0	0	0	0	0	0	2
88	E455K	0	0	1	0	0	0	0	0	0	0	0	0	0	1
89	E455Q	0	0	0	0	0	0	1	0	0	0	0	0	0	1
90	E461D	0	1	0	0	0	0	0	0	0	0	0	0	0	1
91	E461G	0	0	0	0	1	0	0	0	0	0	27	0	0	28
92	E507V	0	0	1	0	0	0	0	0	0	0	0	0	0	1
93	E509D	0	0	2	0	0	0	1	0	0	0	0	0	0	3
94	E509G	0	0	0	0	0	6	0	0	0	0	0	0	0	6
95	E556D	0	3	0	0	0	0	0	0	0	0	13	1	0	17
96	E556G	0	0	0	0	0	0	0	0	0	0	1	0	0	1
97	E556K	0	1	1	0	1	1	0	0	0	0	0	0	0	4
98	E567K	0	0	1	0	1	0	0	0	0	0	0	0	0	2
99	E596G	0	1	0	0	0	2	0	0	0	0	0	0	0	3
100	E596K	0	0	2	0	0	0	1	0	0	0	0	0	0	3
101	E596R	0	0	0	0	0	1	0	0	0	0	0	0	0	1
102	E596V	0	0	0	0	3	0	0	0	0	0	0	0	0	3
103	E602D	0	1	0	0	0	1	0	0	0	0	0	0	0	2
104	E602G	0	0	0	0	0	0	0	0	0	0	1	0	0	1
105	E602K	0	0	0	0	1	0	0	0	0	0	0	0	0	1
106	E605G	0	0	0	0	0	0	0	0	0	0	1	0	0	1
107	E605K	0	0	0	0	2	1	0	0	0	1	0	2	0	6
108	E606D	0	3	0	0	0	0	0	0	0	0	0	0	0	3
109	E612D	0	1	0	0	0	0	0	0	0	0	0	0	0	1
110	E612K	0	1	0	0	0	0	0	0	0	0	0	0	0	1
111	E620G	0	0	0	0	1	0	0	0	0	0	1	0	0	2
112	E620K	0	0	0	0	0	2	0	0	0	0	0	0	0	2
113	E642D	0	0	0	0	0	2	0	0	0	0	0	0	0	2
114	E643K	0	0	0	0	1	0	0	1	0	0	0	0	0	2
115	E651K	0	0	0	0	0	1	0	0	0	0	0	0	0	1
116	E668D	0	0	0	0	0	0	0	0	0	0	1	0	0	1
117	E668K	0	1	0	0	0	0	0	0	0	0	0	0	0	1
118	E668L	0	0	1	0	0	0	0	0	0	0	0	0	0	1
119	E688K	0	1	0	0	0	0	0	0	0	0	0	0	0	1
120	F395Y	0	0	0	0	0	0	0	0	0	0	0	1	0	1
121	F396L	0	0	1	0	0	0	0	0	0	0	0	0	0	1
122	F434I	0	2	0	0	0	0	0	0	0	0	0	0	0	2
123	F434S	0	1	0	0	0	0	0	0	0	0	0	0	0	1
124	F434Y	0	0	0	0	0	0	1	0	0	0	0	0	0	1
125	F439S	0	0	0	0	0	0	0	0	0	0	0	1	0	1
126	F442L	0	2	0	0	14	0	0	0	0	0	0	0	0	16
127	F446I	0	4	0	0	0	0	0	0	6	0	1644	0	0	1654
128	F451L	0	1	0	0	0	0	0	0	0	0	0	0	0	1
129	F483S	0	0	0	0	0	0	0	0	0	0	5	0	0	5
130	F483Y	0	0	0	0	0	0	0	0	0	0	1	0	0	1
131	F491S	0	0	0	0	0	0	1	0	0	0	0	0	0	1
132	F495L	0	0	1	0	0	2	0	0	0	0	4	1	0	8
133	F495S	0	0	0	0	0	0	0	0	0	0	0	1	0	1
134	F506L	0	1	1	0	0	0	0	0	0	0	0	0	0	2
135	F583L	0	0	0	0	0	0	1	0	0	0	0	0	0	1
136	F583S	0	1	0	0	0	0	0	0	0	0	0	0	0	1
137	F583Y	0	0	0	0	0	1	0	0	0	0	0	0	0	1
138	F614L	0	0	0	0	0	0	0	0	0	0	3	0	0	3
139	F628L	0	0	1	0	0	0	0	0	0	0	0	0	0	1
140	F656I	0	0	0	0	0	0	1	0	0	0	0	0	0	1
141	F662C	0	1	0	0	0	0	0	0	0	0	0	0	0	1
142	F673I	0	0	0	0	0	0	0	0	0	0	5	0	0	5
143	F673Y	0	0	0	0	0	0	0	0	0	0	0	0	1	1
144	F698S	0	0	1	0	0	0	0	0	0	0	0	0	0	1
145	F699C	0	0	0	0	5	0	0	0	0	0	0	0	0	5
146	G449A	0	2	0	0	0	2	0	0	0	0	351	4	0	359
147	G449D	0	7	0	0	0	0	0	0	0	0	0	0	0	7
148	G449R	0	0	0	0	0	0	1	0	0	0	0	0	0	1
149	G449S	0	3	0	0	0	0	0	0	0	0	0	0	0	3
150	G450E	0	0	1	0	0	0	0	0	0	0	0	0	0	1
151	G450R	0	0	1	0	0	0	0	0	0	0	0	0	0	1
152	G450V	0	0	0	0	0	0	0	0	0	0	1	0	0	1
153	G453D	0	0	0	0	0	0	0	0	0	0	1	0	0	1
154	G484R	0	0	0	0	0	0	1	0	0	0	0	0	0	1
155	G495C	0	0	0	0	0	0	0	0	0	0	2	0	0	2
156	G496D	0	0	1	0	0	0	0	0	0	0	0	0	0	1
157	G496S	0	1	0	0	1	1	0	0	0	0	0	0	0	3
158	G497D	0	0	1	0	0	0	0	0	0	0	0	0	0	1
159	G497V	0	0	0	0	0	0	0	0	0	0	0	0	1	1
160	G533A	0	0	0	0	3	1	0	0	1	0	9	0	0	14
161	G533C	0	0	0	0	1	0	0	0	0	0	0	0	0	1
162	G533D	0	0	0	0	0	0	0	2	0	0	0	0	0	2
163	G533N	0	0	0	0	1	0	0	0	0	0	0	0	0	1
164	G533S	0	0	1	0	0	0	1	0	1	0	85	1	0	89
165	G538S	0	1	1	0	0	0	0	0	0	0	0	0	0	2
166	G538V	0	0	0	0	0	0	0	0	0	0	126	0	0	126
167	G544R	0	2	1	0	0	0	0	0	0	0	0	0	0	3
168	G545E	0	8	0	0	0	0	0	0	0	0	0	0	0	8
169	G548C	0	0	0	0	1	0	0	0	0	0	0	0	0	1
170	G548D	0	0	0	0	0	0	1	0	0	0	0	0	0	1
171	G548S	0	1	0	0	0	0	0	0	0	1	0	0	0	2
172	G592E	0	0	0	0	0	2	0	0	0	0	0	0	0	2
173	G592R	0	0	1	0	0	0	0	0	0	0	0	0	1	2
174	G595C	0	0	0	0	1	0	0	0	0	0	0	0	0	1
175	G595S	0	1	0	0	0	0	0	0	0	0	0	0	0	1
176	G625R	0	1	0	0	0	0	0	0	30	0	0	0	0	31
177	G638R	0	14	1	0	0	1	0	0	0	0	0	0	0	16
178	G639C	0	1	0	0	0	0	0	0	0	0	0	0	0	1
179	G639D	0	1	1	0	0	0	0	0	0	0	0	0	0	2
180	G639S	0	0	0	0	0	0	1	0	0	0	0	0	0	1
181	G639V	0	1	0	0	0	0	0	0	0	0	0	0	0	1
182	G665C	0	1	0	0	0	0	0	0	0	0	0	0	0	1
183	G665S	0	7	0	0	0	2	0	0	0	0	0	0	0	9
184	G675V	0	1	0	0	0	0	0	0	0	0	0	0	0	1
185	G690V	0	6	0	0	0	0	0	0	0	0	0	0	0	6
186	G718S	0	0	0	0	1	0	0	0	0	0	1	0	0	2
187	H384Y	0	0	1	0	0	0	0	0	0	0	0	0	0	1
188	H560L	0	0	0	0	0	1	0	0	0	0	0	0	0	1
189	H697Y	0	0	1	0	0	0	0	0	0	0	0	0	0	1
190	H719N	0	0	0	0	0	0	0	0	0	0	6	9	0	15
191	I352T	0	0	0	0	0	0	0	0	0	0	3	0	0	3
192	I416V	0	0	0	0	0	2	0	0	0	0	0	0	0	2
193	I416Y	0	0	0	0	0	1	0	0	0	0	0	0	0	1
194	I418M	0	1	0	0	0	0	0	0	0	0	0	0	0	1
195	I437V	0	1	0	0	0	0	0	0	0	0	0	0	0	1
196	I448L	0	1	0	0	0	0	0	0	0	0	0	0	0	1
197	I465F	0	0	0	0	0	0	0	0	0	0	0	0	1	1
198	I465T	0	0	1	0	0	0	0	0	0	0	0	0	0	1
199	I465V	0	2	0	0	0	0	0	0	0	0	0	0	0	2
200	I526M	0	0	0	0	0	2	0	0	0	0	0	0	0	2
201	I526V	0	0	0	0	0	0	0	0	0	0	0	0	1	1
202	I540S	0	1	0	0	0	0	0	0	0	0	0	0	0	1
203	I540T	0	0	0	0	4	0	0	0	0	0	0	0	0	4
204	I543L	0	3	0	0	0	0	0	0	0	0	0	0	0	3
205	I543S	0	0	0	0	0	0	1	0	0	0	0	0	0	1
206	I543T	0	0	0	0	0	0	0	0	0	0	0	391	0	391
207	I543V	0	3	0	0	1	0	0	0	0	0	0	0	0	4
208	I552M	0	0	1	0	0	0	0	0	0	0	0	0	0	1
209	I587S	0	1	0	0	0	0	0	0	0	0	0	0	0	1
210	I590T	0	0	0	0	0	0	0	0	0	0	1	0	0	1
211	I601T	0	1	0	0	0	0	0	0	0	0	0	0	0	1
212	I634L	0	1	0	0	0	1	0	0	0	0	0	0	0	2
213	I634T	0	0	1	0	0	0	0	0	0	0	0	0	0	1
214	I646L	0	0	0	0	0	0	0	0	0	0	0	1	0	1
215	I683R	0	0	0	0	0	1	0	0	0	0	0	0	0	1
216	I684N	0	1	0	0	0	0	0	0	0	0	0	0	0	1
217	I684T	0	1	0	0	0	0	0	0	0	0	0	0	0	1
218	K438N	0	2	0	0	0	0	0	0	0	0	24	0	0	26
219	K438R	0	0	1	0	0	0	0	0	0	0	0	0	0	1
220	K479I	0	0	0	0	0	0	0	0	0	0	21	2	0	23
221	K479N	0	2	0	0	0	0	0	0	0	0	0	0	0	2
222	K503E	0	1	0	0	0	0	0	0	0	0	0	0	0	1
223	K503N	0	0	0	0	0	0	0	0	0	0	0	4	0	4
224	K563E	0	0	0	0	1	0	0	0	0	0	0	0	0	1
225	K586E	0	0	0	0	0	0	0	0	0	0	0	0	1	1
226	K607E	0	4	0	0	5	0	0	0	0	0	0	7	0	16
227	K610E	0	0	0	0	1	0	0	0	0	0	0	0	0	1
228	K610R	0	1	0	0	0	0	0	0	0	0	0	0	0	1
229	K658E	0	0	0	0	2	0	0	0	0	0	0	0	0	2
230	K658Q	0	0	1	0	0	0	0	0	0	0	0	0	0	1
231	L396F	0	0	0	0	0	0	0	0	0	0	0	0	1	1
232	L428F	0	0	0	0	2	0	0	0	0	0	0	0	0	2
233	L457I	0	0	0	0	1	0	0	0	0	0	0	0	0	1
234	L457S	0	1	0	0	0	0	0	0	0	0	0	0	0	1
235	L463S	0	1	0	0	0	1	0	0	0	0	0	0	0	2
236	L488M	0	0	0	0	0	0	0	0	0	0	0	1	0	1
237	L488S	0	0	0	0	0	1	0	0	0	0	0	0	0	1
238	L488V	0	0	0	0	0	1	0	0	0	0	0	0	0	1
239	L492S	0	0	0	0	0	0	0	0	0	0	5	0	0	5
240	L505F	0	0	0	0	0	8	0	0	0	0	0	0	0	8
241	L589I	0	5	0	0	0	1	0	0	0	0	0	0	0	6
242	L598F	0	0	0	0	0	1	0	0	0	0	0	0	0	1
243	L618S	0	0	0	0	1	0	0	0	0	0	0	0	0	1
244	L618V	0	2	0	0	0	0	0	0	0	0	0	0	0	2
245	L619S	0	0	0	0	1	0	0	0	0	0	0	0	0	1
246	L663I	0	1	0	0	0	0	1	0	0	0	0	0	0	2
247	L663V	0	0	1	0	0	0	0	0	0	0	0	0	0	1
248	L678F	0	0	1	0	0	0	0	0	0	0	0	0	0	1
249	L678V	0	0	0	0	0	3	0	0	0	0	0	0	0	3
250	L708I	0	0	0	0	1	0	0	0	0	0	0	0	0	1
251	L713F	0	0	0	0	15	0	0	0	0	0	0	0	0	15
252	M442V	0	0	0	0	0	1	0	0	0	0	0	0	0	1
253	M460I	0	2	0	0	0	1	0	0	0	0	0	0	0	3
254	M460K	0	0	0	0	0	0	0	0	0	0	0	0	1	1
255	M460T	0	1	0	0	0	0	0	0	0	0	0	0	0	1
256	M472I	0	1	1	0	0	0	0	0	0	0	0	0	0	2
257	M472L	0	0	1	0	0	0	0	0	0	0	0	0	0	1
258	M472T	0	1	0	0	0	0	0	0	0	0	0	0	0	1
259	M472V	0	0	0	0	1	0	0	0	0	0	0	0	0	1
260	M476I	0	0	2	0	0	1	0	0	0	0	172	1	0	176
261	M476K	0	0	1	0	0	0	0	0	0	0	0	0	0	1
262	M562I	0	0	0	0	0	0	0	0	0	0	35	0	0	35
263	M562T	0	0	0	0	0	1	0	0	0	0	0	0	0	1
264	M579I	0	0	1	0	0	0	1	0	0	0	1	0	1	4
265	M579T	0	0	0	0	0	0	0	0	3	0	0	0	0	3
266	M579T/N657H	0	0	0	0	0	0	0	0	52	0	0	0	0	52
267	M579V	0	0	1	0	0	0	0	0	0	0	0	0	0	1
268	M608K	0	0	0	0	0	0	0	1	0	0	0	0	0	1
269	M608L	0	1	0	0	0	0	0	0	0	0	0	0	0	1
270	N408D	0	1	0	0	0	0	0	0	0	0	0	0	0	1
271	N408S	0	3	0	0	0	0	0	0	0	0	0	0	0	3
272	N458D	0	5	0	0	0	0	0	0	0	0	0	0	0	5
273	N458K	0	1	0	0	0	0	0	0	0	0	0	0	0	1
274	N458Y	0	0	0	0	0	0	0	0	0	0	136	4	0	140
275	N489S	0	0	0	0	0	1	0	0	0	0	0	0	0	1
276	N489T	0	0	4	0	0	0	0	0	0	0	0	0	0	4
277	N490H	0	0	0	0	0	6	0	0	0	0	0	0	0	6
278	N490T	0	0	0	0	9	0	0	0	0	0	1	0	0	10
279	N498I	0	0	1	0	0	1	0	0	0	0	0	0	0	2
280	N499D	0	1	0	0	0	0	0	0	0	0	0	0	0	1
281	N499K	0	0	0	0	0	0	0	0	0	0	0	0	1	1
282	N499S	0	1	0	0	0	0	0	0	0	0	0	0	0	1
283	N499Y	0	1	0	0	0	0	0	0	0	0	0	0	0	1
284	N523S	0	0	0	0	0	0	0	0	0	0	0	0	1	1
285	N523T	0	0	1	0	0	0	0	0	0	0	0	0	0	1
286	N525D	0	0	0	0	0	0	0	0	0	0	1	0	0	1
287	N525Y	0	0	0	0	0	0	0	0	0	0	1	0	0	1
288	N530I	0	0	0	0	0	1	0	0	0	0	0	0	0	1
289	N530K	0	0	0	0	0	2	0	0	0	0	0	0	0	2
290	N530Y	0	0	0	0	0	1	0	0	0	0	0	0	0	1
291	N531D	0	0	0	0	0	0	0	0	0	0	0	0	1	1
292	N531I	0	0	0	0	1	1	0	0	0	0	0	0	0	2
293	N531K	0	1	0	0	0	0	0	0	0	0	0	0	0	1
294	N531Y	0	0	0	0	0	0	1	0	0	0	0	0	0	1
295	N537I	0	0	0	0	0	0	0	0	0	0	48	1	0	49
296	N537S	0	0	0	0	0	0	0	0	0	0	0	0	1	1
297	N548I	0	1	0	0	0	0	0	0	0	0	0	0	0	1
298	N554D	0	1	0	0	0	0	0	0	0	0	0	0	0	1
299	N554H	0	1	0	0	0	4	0	0	0	0	0	0	0	5
300	N554K	0	0	1	0	0	2	0	0	0	0	0	0	0	3
301	N554L	0	0	0	0	0	0	0	0	0	0	1	0	0	1
302	N554S	0	0	0	0	0	2	0	0	0	0	1	0	0	3
303	N572D	0	0	0	0	0	0	0	0	0	0	1	0	0	1
304	N585K	0	0	0	0	0	8	0	0	0	0	0	0	0	8
305	N587K	0	0	0	0	0	7	0	0	0	0	0	0	0	7
306	N594K	0	0	0	0	2	0	0	0	0	0	0	0	0	2
307	N599Y	0	4	0	0	0	0	0	0	0	0	0	0	0	4
308	N609S	0	0	0	0	0	0	0	0	0	0	1	0	0	1
309	N629S	0	2	0	0	0	0	0	0	0	0	0	0	0	2
310	N629Y	0	2	0	0	0	0	0	0	0	0	0	0	0	2
311	N632D	0	0	0	0	0	0	0	0	0	0	1	0	0	1
312	N657K	0	0	0	0	2	0	0	0	0	0	0	0	0	2
313	N664D	0	2	0	0	0	0	1	0	0	0	0	0	0	3
314	N664S	0	0	0	0	0	0	0	0	0	0	0	1	0	1
315	N664Y	0	0	1	0	0	0	0	0	0	0	0	0	0	1
316	N672I	0	2	0	0	0	0	0	0	0	0	0	0	0	2
317	N672S	0	0	0	0	0	0	0	0	6	0	0	0	0	6
318	N689K	0	0	0	0	0	0	0	0	0	0	1	0	0	1
319	N694K	0	3	0	0	0	0	1	0	0	0	0	0	0	4
320	P419S	0	1	0	0	0	0	0	0	0	0	0	0	0	1
321	P441A	0	0	0	0	7	0	0	0	0	0	0	0	0	7
322	P441L	0	0	1	0	63	2	0	0	0	0	672	0	0	738
323	P441S	0	4	0	0	0	0	0	0	0	0	0	0	0	4
324	P443A	0	1	0	0	0	0	0	0	0	0	0	0	0	1
325	P443L	0	0	0	0	0	0	0	0	0	0	0	2	0	2
326	P443R	0	0	0	0	0	0	1	0	0	0	0	0	0	1
327	P443S	0	0	0	0	0	0	0	0	0	0	11	0	0	11
328	P475H	0	1	0	0	0	0	0	0	0	0	0	0	0	1
329	P475L	0	3	0	0	0	0	0	0	0	0	0	0	0	3
330	P475S	0	0	1	0	0	1	0	0	0	0	0	0	0	2
331	P527H	0	0	0	0	0	0	0	0	0	0	22	0	0	22
332	P553L	0	0	1	0	0	2	1	0	0	0	24	202	0	230
333	P553T	0	1	0	0	0	0	0	0	0	0	0	0	0	1
334	P570L	0	1	0	0	0	1	0	0	0	0	0	0	0	2
335	P574L	0	0	2	0	0	3	0	0	0	0	272	20	0	297
336	P615L	0	4	0	0	0	0	0	0	0	0	0	0	0	4
337	P615N	0	0	0	0	1	0	0	0	0	0	0	0	0	1
338	P615S	0	1	0	0	0	0	0	0	0	0	0	0	0	1
339	P667L	0	0	0	0	1	0	0	0	0	0	0	1	0	2
340	P667Q	0	0	0	0	0	0	0	0	0	0	2	0	0	2
341	P667R	0	0	0	0	0	3	0	0	0	0	0	0	0	3
342	P667S	0	0	0	0	3	2	0	0	0	0	0	0	0	5
343	P667T	0	0	0	0	0	0	0	0	0	0	14	0	0	14
344	P701R	0	0	0	0	0	0	0	0	0	0	1	0	0	1
345	Q467H	0	0	1	0	0	0	0	0	0	0	0	0	0	1
346	Q613E	0	0	10	0	0	5	2	0	0	0	2	0	0	19
347	Q613H	0	17	0	0	0	1	0	0	1	0	0	0	0	19
348	Q633R	0	0	2	0	0	0	0	0	0	0	0	0	0	2
349	Q654H	0	0	0	0	0	0	1	0	0	0	0	0	0	1
350	Q655P	0	0	1	0	0	0	0	0	0	0	0	0	0	1
351	Q661E	0	0	0	0	0	2	0	0	0	0	0	0	0	2
352	Q661H	0	0	0	0	0	0	1	0	0	0	0	0	0	1
353	Q661R	0	0	0	0	0	0	0	0	0	0	1	0	0	1
354	R411K	0	0	1	0	0	0	0	0	0	0	1	0	0	2
355	R471C	0	1	0	0	0	0	0	0	0	0	0	0	1	2
356	R471S	0	0	0	0	0	4	0	0	0	0	0	0	0	4
357	R513L	0	0	0	0	0	1	0	0	0	0	0	0	0	1
358	R515I	0	6	0	0	0	0	0	0	0	0	0	0	0	6
359	R515K	0	0	0	0	0	0	1	0	0	0	4	0	0	5
360	R515T	0	1	0	0	0	0	0	0	0	0	0	0	0	1
361	R528G	0	0	0	0	0	0	0	0	0	0	2	0	0	2
362	R528T	0	0	0	0	0	0	0	0	0	0	1	0	0	1
363	R529K	0	0	0	0	0	2	0	0	0	0	0	0	0	2
364	R539F	0	1	0	0	0	0	0	0	0	0	0	0	0	1
365	R539I	0	10	0	0	0	0	0	0	0	0	1	0	0	11
366	R539K	0	0	0	0	0	1	0	0	0	0	0	0	0	1
367	R539T	0	0	0	0	3	0	2	0	12	0	122	356	0	495
368	R539V	0	0	0	0	0	0	0	0	0	0	1	0	0	1
369	R561C	0	2	0	0	1	0	0	0	0	0	0	0	0	3
370	R561H	0	1	2	0	27	131	0	0	1	0	666	0	0	828
371	R575G	0	1	0	0	0	0	0	0	0	0	0	0	0	1
372	R575I	0	0	0	0	0	2	0	0	0	0	0	0	0	2
373	R575K	0	0	0	0	2	4	0	0	0	0	18	0	0	24
374	R622I	0	0	0	0	182	2	2	0	0	0	0	0	0	186
375	R645T	0	1	0	0	0	0	0	0	0	0	0	0	0	1
376	S381N	0	0	0	0	0	0	0	0	0	0	1	0	0	1
377	S423G	0	1	0	0	0	0	0	0	0	0	0	0	0	1
378	S446I	0	0	0	0	0	0	0	0	0	0	1	0	0	1
379	S459L	0	0	0	0	0	0	0	0	0	0	4	1	0	5
380	S466I	0	0	1	0	0	0	0	0	0	0	1	0	0	2
381	S466N	0	6	1	0	0	0	0	0	0	0	0	0	0	7
382	S477F	0	1	0	0	0	0	0	0	0	0	0	0	1	2
383	S477Y	0	0	0	0	0	4	0	0	0	0	0	0	0	4
384	S485K	0	0	0	0	0	1	0	0	0	0	0	0	0	1
385	S485N	0	0	0	0	0	1	0	0	0	0	6	1	0	8
386	S522C	0	12	4	0	11	3	0	0	0	0	0	0	0	30
387	S522M	0	1	0	0	0	0	0	0	0	0	0	0	0	1
388	S522R	0	0	1	0	1	1	0	0	0	0	0	0	0	3
389	S536L	0	0	0	0	0	1	0	0	0	0	0	0	0	1
390	S549A	0	1	0	0	0	0	0	0	0	0	0	0	0	1
391	S549F	0	0	0	0	0	0	0	0	0	0	1	0	0	1
392	S549P	0	0	1	0	0	0	0	0	0	0	0	0	0	1
393	S549T	0	1	0	0	0	0	0	0	0	0	0	0	0	1
394	S549Y	0	0	0	0	0	0	0	0	2	0	0	0	0	2
395	S550Y	0	2	0	0	0	0	0	0	0	0	0	0	0	2
396	S552C	0	0	0	0	1	0	0	0	0	0	0	0	0	1
397	S576T	0	0	1	0	0	0	0	0	0	0	0	0	0	1
398	S577A	0	1	0	0	0	0	0	0	0	0	0	0	0	1
399	S588C	0	0	1	0	0	0	0	0	0	0	0	0	0	1
400	S600A	0	0	0	0	0	1	0	0	0	0	0	0	0	1
401	S600C	0	0	0	0	1	0	0	0	0	0	0	0	0	1
402	S600F	0	0	0	0	1	0	0	0	0	0	0	0	0	1
403	S621F	0	0	0	0	0	0	0	0	0	0	2	0	0	2
404	S623C	0	0	0	0	0	0	0	0	0	0	0	2	0	2
405	S623G	0	0	0	0	4	0	0	0	0	0	0	0	0	4
406	S626R	0	1	0	0	0	1	0	0	0	0	0	0	0	2
407	S679L	0	0	0	0	1	0	0	0	0	0	0	0	0	1
408	S693F	0	1	0	0	0	0	0	0	0	0	0	0	0	1
409	S695T	0	0	1	0	1	0	0	0	0	0	0	0	0	2
410	S700L	0	0	0	0	0	0	0	1	0	0	0	0	0	1
411	S711T	0	0	0	0	0	0	0	0	0	1	0	0	0	1
412	T437N	0	0	0	0	0	0	1	0	0	0	0	0	0	1
413	T474A	0	0	0	0	0	0	0	0	0	0	0	0	5	5
414	T474I	0	2	0	0	0	0	0	0	0	0	0	31	0	33
415	T478P	0	1	0	0	0	0	0	0	0	0	0	0	0	1
416	T508N	0	0	0	0	0	0	0	0	0	0	0	1	0	1
417	T508S	0	2	0	0	0	0	0	0	0	0	0	0	0	2
418	T535A	0	1	0	0	0	0	0	0	0	0	0	0	2	3
419	T535M	0	1	0	0	1	0	0	0	0	0	1	0	0	3
420	T573A	0	1	0	0	0	0	0	0	0	0	0	0	0	1
421	T573S	0	1	0	0	0	0	0	0	0	0	0	0	0	1
422	T593A	0	0	0	0	0	0	0	0	0	0	0	0	1	1
423	T677A	0	0	0	0	0	1	0	0	0	0	0	0	0	1
424	T677I	0	0	0	0	0	0	0	0	0	0	0	0	1	1
425	T677K	0	0	0	0	0	2	0	0	0	0	0	0	0	2
426	T677R	0	0	0	0	0	4	0	0	0	0	0	0	0	4
427	T677S	0	0	0	0	0	1	0	0	0	0	0	0	0	1
428	T685P	0	0	0	0	2	0	0	0	0	0	0	0	0	2
429	V454A	0	1	0	0	0	0	0	0	0	0	0	0	0	1
430	V454E	0	0	0	0	0	0	1	0	0	0	0	0	0	1
431	V454I	0	1	0	0	0	0	0	0	0	0	0	0	0	1
432	V487E	0	1	0	0	0	0	0	0	0	0	0	0	0	1
433	V487I	0	1	0	0	0	0	0	0	0	0	0	0	0	1
434	V494A	0	2	0	0	0	0	0	0	0	0	0	0	0	2
435	V494I	0	1	0	0	2	0	0	0	0	0	0	0	0	3
436	V494L	0	0	0	0	0	0	1	0	0	0	0	0	0	1
437	V494P	0	1	0	0	0	0	0	0	0	0	0	0	0	1
438	V496F	0	0	0	0	0	0	0	0	0	0	1	0	0	1
439	V510A	0	0	1	0	0	0	0	0	0	0	0	0	0	1
440	V510M	0	2	0	0	0	1	0	0	0	1	0	0	0	4
441	V517I	0	2	1	0	1	0	0	0	0	0	0	0	0	4
442	V520A	0	27	12	0	1	9	0	0	0	0	0	0	0	49
443	V520I	0	0	0	0	0	0	0	0	0	0	0	1	0	1
444	V534A	0	0	4	0	0	0	0	0	0	0	1	0	0	5
445	V534G	0	0	0	0	0	0	0	0	0	0	1	0	0	1
446	V534I	0	1	0	0	0	0	0	0	0	0	0	0	0	1
447	V534L	0	2	0	0	0	0	0	0	0	0	0	0	0	2
448	V555A	0	0	0	0	13	16	0	0	0	0	0	0	0	29
449	V566I	0	4	0	0	0	0	0	0	0	0	0	0	0	4
450	V566K	0	1	0	0	0	0	0	0	0	0	0	0	0	1
451	V568G	0	0	0	0	0	3	0	0	0	0	0	38	0	41
452	V568M	0	0	1	0	0	0	0	0	0	0	0	0	0	1
453	V581A	0	0	0	0	0	0	1	0	0	0	0	0	0	1
454	V581D	0	0	1	0	0	0	0	0	0	0	0	0	0	1
455	V581F	0	1	0	0	0	0	0	0	0	0	0	0	0	1
456	V581I	0	1	0	0	1	0	0	0	0	0	1	0	0	3
457	V589I	0	6	3	0	1	0	1	0	0	0	0	0	0	11
458	V603E	0	2	0	0	0	0	0	0	0	0	0	0	0	2
459	V637A	0	0	2	0	0	0	0	0	0	0	0	0	0	2
460	V637D	0	0	0	0	1	0	0	0	0	0	0	0	0	1
461	V637G	0	3	0	0	0	0	0	0	0	0	0	0	0	3
462	V637I	0	5	3	0	6	3	0	0	0	0	0	0	0	17
463	V650F	0	2	1	0	0	0	0	0	0	0	0	0	0	3
464	V661I	0	0	0	0	1	0	0	0	0	0	0	0	0	1
465	V666A	0	1	0	0	0	0	0	0	0	0	0	0	0	1
466	V692L	0	0	0	0	0	0	0	0	0	0	5	0	0	5
467	W470E	0	1	0	0	0	0	0	0	0	0	0	0	0	1
468	W470R	0	0	0	0	0	0	6	0	0	0	0	0	0	6
469	W470X	0	13	0	0	0	0	0	0	0	0	0	0	0	13
470	W518C	0	0	0	0	0	1	0	0	0	0	0	0	0	1
471	W565L	0	1	0	0	0	0	0	0	0	0	0	0	0	1
472	W565R	0	0	0	0	1	0	0	0	0	0	0	0	0	1
473	W611S	0	0	0	0	0	2	0	0	0	0	0	0	0	2
474	W660C	0	0	1	0	0	0	0	0	0	0	0	0	0	1
475	Y482F	0	1	0	0	0	0	0	0	0	0	0	0	0	1
476	Y482H	0	2	0	0	0	0	0	0	0	0	0	0	0	2
477	Y482S	0	2	0	0	0	0	0	0	0	0	0	0	0	2
478	Y493C	0	0	0	0	0	0	1	2	0	0	0	0	0	3
479	Y493H	0	1	0	0	0	0	0	0	0	0	10	427	0	438
480	Y500C	0	0	0	0	0	0	0	0	0	1	0	0	0	1
481	Y500F	0	1	0	0	0	0	0	0	0	0	0	0	0	1
482	Y511H	0	4	0	0	0	0	0	0	0	0	6	12	0	22
483	Y541H	0	0	0	0	0	0	0	0	0	0	1	0	0	1
484	Y558C	0	1	0	0	9	0	0	0	0	0	0	0	0	10
485	Y558H	0	0	0	0	1	0	0	0	0	0	0	0	0	1
486	Y588C	0	0	2	0	0	0	0	0	0	0	0	0	0	2
487	Y588N	0	0	0	0	1	0	0	0	0	0	0	0	0	1
488	Y604H	0	0	0	0	0	0	0	0	0	0	1	0	0	1
489	Y616S	0	1	0	0	0	0	0	0	0	0	0	0	0	1
490	Y630F	0	0	0	0	0	2	0	0	0	0	0	0	0	2
491	Y635C	0	0	0	0	0	1	0	0	0	0	0	0	1	2
492	Y653N	0	0	1	0	0	0	0	0	0	0	0	0	0	1
